# Antigenic diversity in malaria parasites is maintained on extrachromosomal DNA

**DOI:** 10.1101/2023.02.02.526885

**Authors:** Emily R. Ebel, Bernard Y. Kim, Marina McDew-White, Elizabeth S. Egan, Timothy J.C. Anderson, Dmitri A. Petrov

## Abstract

Sequence variation among antigenic *var* genes enables *Plasmodium falciparum* malaria parasites to evade host immunity. Using long sequence reads from haploid clones from a mutation accumulation experiment, we detect *var* diversity inconsistent with simple chromosomal inheritance. We discover putatively circular DNA that is strongly enriched for *var* genes, which exist in multiple alleles per locus separated by recombination and indel events. Extrachromosomal DNA likely contributes to rapid antigenic diversification in *P. falciparum*.
