## Supplementary material for "Antigenic diversity in malaria parasites is maintained on extrachromosomal DNA": all-supplemental-materials: Supplementary-Table-2-ddPCR.csv

sample	treatment	replicate	ctrl_copy_number	var_copy_number	ratio
ANC	Bpu10I	1	134	421	3.14
ANC	Bpu10I	2	137	420	3.07
ANC	Bpu10I	3	133	414	3.11
ANC	Bpu10I	4	123	397	3.23
ANC	Bpu10I	5	133	419	3.15
ANC	Bpu10I	6	122	367	3.01
ANC	none	1	86	151	1.76
ANC	none	2	80.4	147	1.83
ANC	none	3	85.5	154	1.8
ANC	PlasmidSafe	1	4.9	35.1	7.16
ANC	PlasmidSafe	2	5.2	31.9	6.13
ANC	PlasmidSafe	3	4.5	36.4	8.09
ANC	PlasmidSafe	4	4.5	36.5	8.11
ANC	PlasmidSafe	5	4.5	38	8.44
ANC	PlasmidSafe	6	3.9	37.2	9.54
ANC	PSandBpu	1	2.6	24.4	9.38
ANC	PSandBpu	2	2.7	22.2	8.22
ANC	PSandBpu	3	2.8	23.6	8.43
ANC	PSandBpu	4	2.4	26.4	11
ANC	PSandBpu	5	2.5	22.6	9.04
ANC	PSandBpu	6	1.9	21.8	11.47
Egan3D7	none	1	435	434	1
Egan3D7	none	2	455	459	1.01
Egan3D7	none	3	450	466	1.04
MA26	Bpu10I	1	44.7	43.8	0.98
MA26	Bpu10I	2	37.6	38.8	1.03
MA26	Bpu10I	3	35.2	39.6	1.13
MA26	Bpu10I	4	40.9	41.8	1.02
MA26	Bpu10I	5	31.5	34.1	1.08
MA26	Bpu10I	6	38.1	38	1
MA26	none	1	24.7	26.6	1.08
MA26	none	2	24.1	23.7	0.98
MA26	none	3	16.7	16.3	0.98
MA26	PlasmidSafe	1	11.2	20	1.79
MA26	PlasmidSafe	2	11.5	21	1.83
MA26	PlasmidSafe	3	12.8	22.1	1.73
MA26	PlasmidSafe	4	13.1	25.5	1.95
MA26	PlasmidSafe	5	12.5	23.8	1.9
MA26	PlasmidSafe	6	9.3	19.3	2.08
MA26	PSandBpu	1	9.7	17	1.75
MA26	PSandBpu	2	4.8	13.7	2.854166667
MA26	PSandBpu	3	6.8	13.4	1.97
MA26	PSandBpu	4	5.9	12.5	2.12
MA39	Bpu10I	1	83	228	2.75
MA39	Bpu10I	2	75.4	214	2.84
MA39	Bpu10I	3	84.9	213	2.51
MA39	Bpu10I	4	75.1	190	2.53
MA39	Bpu10I	5	88	237	2.69
MA39	Bpu10I	6	86.1	215	2.5
MA39	none	1	54.9	97.9	1.78
MA39	none	2	52.3	92.2	1.76
MA39	none	3	54.8	90.1	1.64
MA39	PlasmidSafe	1	19.9	180	9.05
MA39	PlasmidSafe	2	18.5	159	8.59
MA39	PlasmidSafe	3	17.4	127	7.3
MA39	PlasmidSafe	4	24.8	206	8.31
MA39	PlasmidSafe	5	28.8	241	8.37
MA39	PlasmidSafe	6	29.9	243	8.13
MA39	PSandBpu	1	18.6	202	10.86
MA39	PSandBpu	2	22.3	241	10.81
MA39	PSandBpu	3	21.3	197	9.25
MA39	PSandBpu	4	18.2	195	10.71
MA39	PSandBpu	5	23.4	228	9.74
MA39	PSandBpu	6	18.6	198	10.65
MA49	Bpu10I	1	90	152	1.69
MA49	Bpu10I	2	85	163	1.92
MA49	Bpu10I	3	86	149	1.73
MA49	Bpu10I	4	78	140	1.79
MA49	Bpu10I	5	89	161	1.81
MA49	Bpu10I	6	87	149	1.71
MA49	none	1	57.1	70.9	1.24
MA49	none	2	51.7	68.5	1.32
MA49	none	3	53.5	67.6	1.26
MA49	PlasmidSafe	1	27	98	3.63
MA49	PlasmidSafe	2	21.2	77.4	3.65
MA49	PlasmidSafe	3	25.7	90	3.5
MA49	PlasmidSafe	4	20.7	79.4	3.84
MA49	PlasmidSafe	5	20.2	77.3	3.83
MA49	PlasmidSafe	6	19.1	75.8	3.97
MA49	PSandBpu	1	15.3	70.8	4.63
MA49	PSandBpu	3	12.1	49	4.05
MA49	PSandBpu	4	14.1	73.4	5.21
MA49	PSandBpu	5	17.5	85.5	4.89
MA49	PSandBpu	6	18	81.9	4.55
MA53	Bpu10I	1	148	263	1.78
MA53	Bpu10I	2	151	276	1.83
MA53	Bpu10I	3	157	279	1.78
MA53	Bpu10I	4	149	269	1.81
MA53	Bpu10I	5	131	237	1.81
MA53	Bpu10I	6	143	268	1.87
MA53	none	1	70.7	93	1.32
MA53	none	2	71.2	96	1.35
MA53	none	3	77.7	99	1.27
MA53	PlasmidSafe	1	18.6	53.5	2.88
MA53	PlasmidSafe	2	12.7	48.9	3.85
MA53	PlasmidSafe	3	15.8	47.7	3.02
MA53	PlasmidSafe	4	16.1	44.1	2.74
MA53	PlasmidSafe	5	16.8	51.5	3.07
MA53	PlasmidSafe	6	17.6	51	2.9
MA53	PSandBpu	1	11.7	34.3	2.93
MA53	PSandBpu	2	14.1	40.1	2.84
MA53	PSandBpu	3	11.8	35.4	3
MA53	PSandBpu	4	8.6	25.1	2.92
MA53	PSandBpu	5	11.6	33.3	2.87
MA53	PSandBpu	6	13.8	33.7	2.44
