## Supplementary material for "Antigenic diversity in malaria parasites is maintained on extrachromosomal DNA": all-supplemental-materials: Supplementary-Table-3-Nanopore.xlsx

### Sheet: Sheet1
Sample	Locus	wild-type	telomere-replaced- creating-chimeric-var	telomere-replaced- entire-var	telomere-replaced- past-var	var-chunk-replaced	source	duplication-making- chimeric-var	duplication- entire-genes	deletion
ANC	chr1_telo_1	36
ANC	chr1_telo_2	45
ANC	chr10_telo_1	19
ANC	chr10_telo_2	69
ANC	chr11_telo_1	48
ANC	chr11_telo_2	18
ANC	chr12_internal_1	24
ANC	chr12_telo_1	23
ANC	chr12_telo_2	23
ANC	chr13_telo_1	32
ANC	chr13_telo_2	21
ANC	chr2_telo_1	27				1	chr3:1032243-1038778
ANC	chr2_telo_2	40
ANC	chr3_internal_0	17
ANC	chr3_telo_1	19
ANC	chr3_telo_2	29
ANC	chr4_internal_0	18								1
ANC	chr4_telo_1	21
ANC	chr4_telo_2	28
ANC	chr5_telo_1	17
ANC	chr5_telo_2	14
ANC	chr6_internal_1	27
ANC	chr6_telo_1	34
ANC	chr6_telo_2	56	1				chr3_telo_2
ANC	chr7_telo_1	29
ANC	chr7_telo_2	41
ANC	chr8_internal_1	41
ANC	chr8_telo_1	24
ANC	chr8_telo_2	26
ANC	chr9_telo_1	29
ANC	chr9_telo_2	26
MA12	chr1_telo_1	32
MA12	chr1_telo_2	30
MA12	chr10_telo_1	11
MA12	chr10_telo_2	34
MA12	chr11_telo_1	40
MA12	chr11_telo_2	12
MA12	chr12_internal_1	22
MA12	chr12_telo_1	21
MA12	chr12_telo_2	14
MA12	chr13_telo_1	31
MA12	chr13_telo_2	11
MA12	chr2_telo_1	30
MA12	chr2_telo_2	15
MA12	chr3_internal_0	12
MA12	chr3_telo_1	8
MA12	chr3_telo_2	24
MA12	chr4_internal_0	10
MA12	chr4_telo_1	11
MA12	chr4_telo_2	16
MA12	chr5_telo_1	7
MA12	chr5_telo_2	15
MA12	chr6_internal_1	19
MA12	chr6_telo_1	26
MA12	chr6_telo_2	33
MA12	chr7_telo_1	28		1			chr11_telo_2
MA12	chr7_telo_2	25
MA12	chr8_internal_1	35
MA12	chr8_telo_1	16
MA12	chr8_telo_2	28
MA12	chr9_telo_1	35
MA12	chr9_telo_2	15
MA26	chr1_telo_1	115
MA26	chr1_telo_2	107
MA26	chr10_telo_1	47
MA26	chr10_telo_2	127
MA26	chr11_telo_1	117
MA26	chr11_telo_2	32
MA26	chr12_internal_1	70
MA26	chr12_telo_1	51
MA26	chr12_telo_2	52
MA26	chr13_telo_1	75
MA26	chr13_telo_2	55
MA26	chr2_telo_1	84	1				chr2_telo_2
MA26	chr2_telo_2	97
MA26	chr3_internal_0	41
MA26	chr3_telo_1	40
MA26	chr3_telo_2	80
MA26	chr4_internal_0	40
MA26	chr4_telo_1	69
MA26	chr4_telo_2	62
MA26	chr5_telo_1	43
MA26	chr5_telo_2	26
MA26	chr6_internal_1	62
MA26	chr6_telo_1	77
MA26	chr6_telo_2	104
MA26	chr7_telo_1	70
MA26	chr7_telo_2	82
MA26	chr8_internal_1	110
MA26	chr8_telo_1	56
MA26	chr8_telo_2	49
MA26	chr9_telo_1	70
MA26	chr9_telo_2	79
MA35	chr1_telo_1	64
MA35	chr1_telo_2	73
MA35	chr10_telo_1	67
MA35	chr10_telo_2	88
MA35	chr11_telo_1	101
MA35	chr11_telo_2	67
MA35	chr12_internal_1	30
MA35	chr12_telo_1	34
MA35	chr12_telo_2	54
MA35	chr13_telo_1	63
MA35	chr13_telo_2	40
MA35	chr2_telo_1	65
MA35	chr2_telo_2	68
MA35	chr3_internal_0	12
MA35	chr3_telo_1	24
MA35	chr3_telo_2	69
MA35	chr4_internal_0	11
MA35	chr4_telo_1	57
MA35	chr4_telo_2	61
MA35	chr5_telo_1	59								1
MA35	chr5_telo_2	70
MA35	chr6_internal_1	33
MA35	chr6_telo_1	92
MA35	chr6_telo_2	57
MA35	chr7_telo_1	68
MA35	chr7_telo_2	59
MA35	chr8_internal_1	44
MA35	chr8_telo_1	62
MA35	chr8_telo_2	54
MA35	chr9_telo_1	76
MA35	chr9_telo_2	43
MA37	chr1_telo_1	15
MA37	chr1_telo_2	16
MA37	chr10_telo_1	11
MA37	chr10_telo_2	21
MA37	chr11_telo_1	14
MA37	chr11_telo_2	16
MA37	chr12_internal_1	6
MA37	chr12_telo_1	5
MA37	chr12_telo_2	10
MA37	chr13_telo_1	15
MA37	chr13_telo_2	12								1
MA37	chr2_telo_1	26
MA37	chr2_telo_2	0								9
MA37	chr3_internal_0	8
MA37	chr3_telo_1	9
MA37	chr3_telo_2	22
MA37	chr4_internal_0	9
MA37	chr4_telo_1	0								12
MA37	chr4_telo_2	12
MA37	chr5_telo_1	19
MA37	chr5_telo_2	10
MA37	chr6_internal_1	6
MA37	chr6_telo_1	22
MA37	chr6_telo_2	15
MA37	chr7_telo_1	19
MA37	chr7_telo_2	21
MA37	chr8_internal_1	7
MA37	chr8_telo_1	20
MA37	chr8_telo_2	20
MA37	chr9_telo_1	21
MA37	chr9_telo_2	13
MA38	chr1_telo_1	30
MA38	chr1_telo_2	37
MA38	chr10_telo_1	16
MA38	chr10_telo_2	37
MA38	chr11_telo_1	34
MA38	chr11_telo_2	11	1				chr8_telo_2
MA38	chr12_internal_1	23
MA38	chr12_telo_1	16
MA38	chr12_telo_2	11
MA38	chr13_telo_1	11
MA38	chr13_telo_2	15
MA38	chr2_telo_1	21
MA38	chr2_telo_2	0								8
MA38	chr3_internal_0	17
MA38	chr3_telo_1	8
MA38	chr3_telo_2	17
MA38	chr4_internal_0	13
MA38	chr4_telo_1	0								11
MA38	chr4_telo_2	21
MA38	chr5_telo_1	19
MA38	chr5_telo_2	14
MA38	chr6_internal_1	11
MA38	chr6_telo_1	24
MA38	chr6_telo_2	31
MA38	chr7_telo_1	16
MA38	chr7_telo_2	23
MA38	chr8_internal_1	31
MA38	chr8_telo_1	18
MA38	chr8_telo_2	12
MA38	chr9_telo_1	21
MA38	chr9_telo_2	22
MA39	chr1_telo_1	60
MA39	chr1_telo_2	40								1
MA39	chr10_telo_1	25
MA39	chr10_telo_2	67
MA39	chr11_telo_1	48								2 (distinct)
MA39	chr11_telo_2	18
MA39	chr12_internal_1	46
MA39	chr12_telo_1	40								1
MA39	chr12_telo_2	21
MA39	chr13_telo_1	37
MA39	chr13_telo_2	24
MA39	chr2_telo_1	37
MA39	chr2_telo_2	39
MA39	chr3_internal_0	29
MA39	chr3_telo_1	16
MA39	chr3_telo_2	32
MA39	chr4_internal_0	18
MA39	chr4_telo_1	32
MA39	chr4_telo_2	27
MA39	chr5_telo_1	20
MA39	chr5_telo_2	17
MA39	chr6_internal_1	35
MA39	chr6_telo_1	40
MA39	chr6_telo_2	67
MA39	chr7_telo_1	41
MA39	chr7_telo_2	41
MA39	chr8_internal_1	45
MA39	chr8_telo_1	28
MA39	chr8_telo_2	39	1				chr13_telo_1/chr5_telo_1 (equal identity)
MA39	chr9_telo_1	45
MA39	chr9_telo_2	47
MA42	chr1_telo_1	68
MA42	chr1_telo_2	68
MA42	chr10_telo_1	60
MA42	chr10_telo_2	76
MA42	chr11_telo_1	89
MA42	chr11_telo_2	69
MA42	chr12_internal_1	44
MA42	chr12_telo_1	40
MA42	chr12_telo_2	68
MA42	chr13_telo_1	99
MA42	chr13_telo_2	30
MA42	chr2_telo_1	69				1	chr2:17400-25000			1
MA42	chr2_telo_2	0		10			chr3_telo_2			6
MA42	chr3_internal_0	14
MA42	chr3_telo_1	40
MA42	chr3_telo_2	0	23				chr2_telo_2
MA42	chr4_internal_0	11
MA42	chr4_telo_1	65
MA42	chr4_telo_2	59
MA42	chr5_telo_1	52
MA42	chr5_telo_2	79
MA42	chr6_internal_1	34
MA42	chr6_telo_1	79
MA42	chr6_telo_2	66
MA42	chr7_telo_1	73								1
MA42	chr7_telo_2	89
MA42	chr8_internal_1	52
MA42	chr8_telo_1	76
MA42	chr8_telo_2	51
MA42	chr9_telo_1	74								1
MA42	chr9_telo_2	46
MA43	chr1_telo_1	85
MA43	chr1_telo_2	74
MA43	chr10_telo_1	30
MA43	chr10_telo_2	86
MA43	chr11_telo_1	72
MA43	chr11_telo_2	20
MA43	chr12_internal_1	51
MA43	chr12_telo_1	37
MA43	chr12_telo_2	27
MA43	chr13_telo_1	69
MA43	chr13_telo_2	39
MA43	chr2_telo_1	46
MA43	chr2_telo_2	64
MA43	chr3_internal_0	25
MA43	chr3_telo_1	23
MA43	chr3_telo_2	68
MA43	chr4_internal_0	23
MA43	chr4_telo_1	58
MA43	chr4_telo_2	36
MA43	chr5_telo_1	36
MA43	chr5_telo_2	28
MA43	chr6_internal_1	51
MA43	chr6_telo_1	56
MA43	chr6_telo_2	94
MA43	chr7_telo_1	48
MA43	chr7_telo_2	68								1
MA43	chr8_internal_1	74
MA43	chr8_telo_1	36
MA43	chr8_telo_2	39
MA43	chr9_telo_1	55
MA43	chr9_telo_2	38
MA44	chr1_telo_1	55
MA44	chr1_telo_2	48								1
MA44	chr10_telo_1	30
MA44	chr10_telo_2	30
MA44	chr11_telo_1	52
MA44	chr11_telo_2	47
MA44	chr12_internal_1	23
MA44	chr12_telo_1	26
MA44	chr12_telo_2	41
MA44	chr13_telo_1	28
MA44	chr13_telo_2	16
MA44	chr2_telo_1	46
MA44	chr2_telo_2	46
MA44	chr3_internal_0	10
MA44	chr3_telo_1	21
MA44	chr3_telo_2	37
MA44	chr4_internal_0	8
MA44	chr4_telo_1	24
MA44	chr4_telo_2	37
MA44	chr5_telo_1	28
MA44	chr5_telo_2	44
MA44	chr6_internal_1	15
MA44	chr6_telo_1	43
MA44	chr6_telo_2	46
MA44	chr7_telo_1	46
MA44	chr7_telo_2	32
MA44	chr8_internal_1	5						1
MA44	chr8_telo_1	32
MA44	chr8_telo_2	33
MA44	chr9_telo_1	45
MA44	chr9_telo_2	40
MA47	chr1_telo_1	33								1
MA47	chr1_telo_2	33
MA47	chr10_telo_1	17
MA47	chr10_telo_2	21
MA47	chr11_telo_1	28
MA47	chr11_telo_2	21
MA47	chr12_internal_1	14
MA47	chr12_telo_1	13
MA47	chr12_telo_2	24
MA47	chr13_telo_1	25
MA47	chr13_telo_2	19
MA47	chr2_telo_1	39
MA47	chr2_telo_2	36
MA47	chr3_internal_0	1
MA47	chr3_telo_1	12
MA47	chr3_telo_2	26
MA47	chr4_internal_0	5
MA47	chr4_telo_1	24
MA47	chr4_telo_2	18
MA47	chr5_telo_1	32
MA47	chr5_telo_2	25
MA47	chr6_internal_1	13
MA47	chr6_telo_1	27
MA47	chr6_telo_2	22
MA47	chr7_telo_1	28
MA47	chr7_telo_2	26
MA47	chr8_internal_1	12
MA47	chr8_telo_1	21
MA47	chr8_telo_2	25
MA47	chr9_telo_1	34								1
MA47	chr9_telo_2	0								10
MA49	chr1_telo_1	66
MA49	chr1_telo_2	73
MA49	chr10_telo_1	60
MA49	chr10_telo_2	67
MA49	chr11_telo_1	97
MA49	chr11_telo_2	65
MA49	chr12_internal_1	51
MA49	chr12_telo_1	47
MA49	chr12_telo_2	75
MA49	chr13_telo_1	69
MA49	chr13_telo_2	53
MA49	chr2_telo_1	66
MA49	chr2_telo_2	55								1
MA49	chr3_internal_0	24
MA49	chr3_telo_1	23
MA49	chr3_telo_2	63
MA49	chr4_internal_0	15
MA49	chr4_telo_1	41
MA49	chr4_telo_2	44
MA49	chr5_telo_1	58
MA49	chr5_telo_2	75
MA49	chr6_internal_1	49
MA49	chr6_telo_1	71
MA49	chr6_telo_2	82
MA49	chr7_telo_1	62							1
MA49	chr7_telo_2	73
MA49	chr8_internal_1	81
MA49	chr8_telo_1	73
MA49	chr8_telo_2	62
MA49	chr9_telo_1	71
MA49	chr9_telo_2	71
MA51	chr1_telo_1	101
MA51	chr1_telo_2	111
MA51	chr10_telo_1	99
MA51	chr10_telo_2	81							1
MA51	chr11_telo_1	138								2 (distinct)
MA51	chr11_telo_2	73
MA51	chr12_internal_1	65
MA51	chr12_telo_1	82								1
MA51	chr12_telo_2	101
MA51	chr13_telo_1	98
MA51	chr13_telo_2	74
MA51	chr2_telo_1	76
MA51	chr2_telo_2	80				1	chr1:490340-497504
MA51	chr3_internal_0	11
MA51	chr3_telo_1	45
MA51	chr3_telo_2	102								1
MA51	chr4_internal_0	10
MA51	chr4_telo_1	71
MA51	chr4_telo_2	93
MA51	chr5_telo_1	99
MA51	chr5_telo_2	82
MA51	chr6_internal_1	53
MA51	chr6_telo_1	89								1
MA51	chr6_telo_2	12		23	21		chr10_telo_2
MA51	chr7_telo_1	116								1
MA51	chr7_telo_2	107
MA51	chr8_internal_1	64
MA51	chr8_telo_1	121								1
MA51	chr8_telo_2	107				1	chr4:1177307-1174320			1
MA51	chr9_telo_1	80
MA51	chr9_telo_2	67
MA53	chr1_telo_1	101		1			chr6_telo_2
MA53	chr1_telo_2	126
MA53	chr10_telo_1	70
MA53	chr10_telo_2	116
MA53	chr11_telo_1	118						1
MA53	chr11_telo_2	77
MA53	chr12_internal_1	38
MA53	chr12_telo_1	85
MA53	chr12_telo_2	95
MA53	chr13_telo_1	134
MA53	chr13_telo_2	64
MA53	chr2_telo_1	94
MA53	chr2_telo_2	92								1
MA53	chr3_internal_0	22
MA53	chr3_telo_1	56
MA53	chr3_telo_2	112
MA53	chr4_internal_0	16
MA53	chr4_telo_1	85
MA53	chr4_telo_2	72
MA53	chr5_telo_1	93
MA53	chr5_telo_2	100			1
MA53	chr6_internal_1	34
MA53	chr6_telo_1	119
MA53	chr6_telo_2	129
MA53	chr7_telo_1	94								1
MA53	chr7_telo_2	118
MA53	chr8_internal_1	45
MA53	chr8_telo_1	117
MA53	chr8_telo_2	81
MA53	chr9_telo_1	111
MA53	chr9_telo_2	86
MA54	chr1_telo_1	101								1
MA54	chr1_telo_2	98
MA54	chr10_telo_1	76
MA54	chr10_telo_2	94
MA54	chr11_telo_1	96								1
MA54	chr11_telo_2	68
MA54	chr12_internal_1	64
MA54	chr12_telo_1	64
MA54	chr12_telo_2	83
MA54	chr13_telo_1	82
MA54	chr13_telo_2	67
MA54	chr2_telo_1	88
MA54	chr2_telo_2	83	1				chr1_telo_1
MA54	chr3_internal_0	15
MA54	chr3_telo_1	25
MA54	chr3_telo_2	95
MA54	chr4_internal_0	12
MA54	chr4_telo_1	60
MA54	chr4_telo_2	66
MA54	chr5_telo_1	70
MA54	chr5_telo_2	66
MA54	chr6_internal_1	57
MA54	chr6_telo_1	90
MA54	chr6_telo_2	103								1
MA54	chr7_telo_1	70
MA54	chr7_telo_2	76
MA54	chr8_internal_1	66
MA54	chr8_telo_1	88						1
MA54	chr8_telo_2	75
MA54	chr9_telo_1	92
MA54	chr9_telo_2	71
MA6	chr1_telo_1	41
MA6	chr1_telo_2	32
MA6	chr10_telo_1	17
MA6	chr10_telo_2	53
MA6	chr11_telo_1	48
MA6	chr11_telo_2	6
MA6	chr12_internal_1	29
MA6	chr12_telo_1	22
MA6	chr12_telo_2	17
MA6	chr13_telo_1	35
MA6	chr13_telo_2	22
MA6	chr2_telo_1	22
MA6	chr2_telo_2	31
MA6	chr3_internal_0	11
MA6	chr3_telo_1	11
MA6	chr3_telo_2	32
MA6	chr4_internal_0	19
MA6	chr4_telo_1	30
MA6	chr4_telo_2	16
MA6	chr5_telo_1	20
MA6	chr5_telo_2	11
MA6	chr6_internal_1	32
MA6	chr6_telo_1	37
MA6	chr6_telo_2	44
MA6	chr7_telo_1	32
MA6	chr7_telo_2	29
MA6	chr8_internal_1	72
MA6	chr8_telo_1	27
MA6	chr8_telo_2	25
MA6	chr9_telo_1	30
MA6	chr9_telo_2	25								1
MA62	chr1_telo_1	86
MA62	chr1_telo_2	83
MA62	chr10_telo_1	58
MA62	chr10_telo_2	1							19 (3 repeats), 1 (3+ repeats)
MA62	chr11_telo_1	87
MA62	chr11_telo_2	39
MA62	chr12_internal_1	64
MA62	chr12_telo_1	52
MA62	chr12_telo_2	49
MA62	chr13_telo_1	81
MA62	chr13_telo_2	40
MA62	chr2_telo_1	56
MA62	chr2_telo_2	63
MA62	chr3_internal_0	39
MA62	chr3_telo_1	27
MA62	chr3_telo_2	57
MA62	chr4_internal_0	30									1867
MA62	chr4_telo_1	52
MA62	chr4_telo_2	54
MA62	chr5_telo_1	60
MA62	chr5_telo_2	39
MA62	chr6_internal_1	63
MA62	chr6_telo_1	92
MA62	chr6_telo_2	83
MA62	chr7_telo_1	80
MA62	chr7_telo_2	82
MA62	chr8_internal_1	65
MA62	chr8_telo_1	62	1				chr7_telo_1	1
MA62	chr8_telo_2	73
MA62	chr9_telo_1	56
MA62	chr9_telo_2	72
	Total reads	24740	29	35	22	4		4	2	81
	Total events	-	7	5	2	4		4	4	35 including single reads, which may be errors; 6 excluding single reads
